# A spatial cell atlas of neuroblastoma reveals developmental, epigenetic and spatial axis of tumor heterogeneity

**DOI:** 10.1101/2024.01.07.574538

**Authors:** Anand G. Patel, Orr Ashenberg, Natalie B. Collins, Åsa Segerstolpe, Sizun Jiang, Michal Slyper, Xin Huang, Chiara Caraccio, Hongjian Jin, Heather Sheppard, Ke Xu, Ti-Cheng Chang, Brent A. Orr, Abbas Shirinifard, Richard H. Chapple, Amber Shen, Michael R. Clay, Ruth G. Tatevossian, Colleen Reilly, Jaimin Patel, Marybeth Lupo, Cynthia Cline, Danielle Dionne, Caroline B.M. Porter, Julia Waldman, Yunhao Bai, Bokai Zhu, Irving Barrera, Evan Murray, Sébastien Vigneau, Sara Napolitano, Isaac Wakiro, Jingyi Wu, Grace Grimaldi, Laura Dellostritto, Karla Helvie, Asaf Rotem, Ana Lako, Nicole Cullen, Kathleen L. Pfaff, Åsa Karlström, Judit Jané-Valbuena, Ellen Todres, Aaron Thorner, Paul Geeleher, Scott J. Rodig, Xin Zhou, Elizabeth Stewart, Bruce E. Johnson, Gang Wu, Fei Chen, Jiyang Yu, Yury Goltsev, Garry P. Nolan, Orit Rozenblatt-Rosen, Aviv Regev, Michael A. Dyer

## Abstract

Neuroblastoma is a pediatric cancer arising from the developing sympathoadrenal lineage with complex inter- and intra-tumoral heterogeneity. To chart this complexity, we generated a comprehensive cell atlas of 55 neuroblastoma patient tumors, collected from two pediatric cancer institutions, spanning a range of clinical, genetic, and histologic features. Our atlas combines single-cell/nucleus RNA-seq (sc/scRNA-seq), bulk RNA-seq, whole exome sequencing, DNA methylation profiling, spatial transcriptomics, and two spatial proteomic methods. Sc/snRNA-seq revealed three malignant cell states with features of sympathoadrenal lineage development. All of the neuroblastomas had malignant cells that resembled sympathoblasts and the more differentiated adrenergic cells. A subset of tumors had malignant cells in a mesenchymal cell state with molecular features of Schwann cell precursors. DNA methylation profiles defined four groupings of patients, which differ in the degree of malignant cell heterogeneity and clinical outcomes. Using spatial proteomics, we found that neuroblastomas are spatially compartmentalized, with malignant tumor cells sequestered away from immune cells. Finally, we identify spatially restricted signaling patterns in immune cells from spatial transcriptomics. To facilitate the visualization and analysis of our atlas as a resource for further research in neuroblastoma, single cell, and spatial-omics, all data are shared through the Human Tumor Atlas Network Data Commons at www.humantumoratlas.org.
