## Supplemental Table S1 for "A spatial cell atlas of neuroblastoma reveals developmental, epigenetic and spatial axis of tumor heterogeneity"

### Sheet: Clinical Data
Table S1. Clinical characteristics of neuroblastoma samples
HTAPP#	SMP#	HTA tumor ID1	Treatment Center2	Age at diagnosis	Sex3	Ethnicity	Primary Site	Sample Site	Histologic Diagnosis4	INSS Stage5	INRGSS Stage6	COG Risk7	MYCN	ALK	Sample type	Follow up8	Sample	Treatment Status	anti-GD2	Methylation Group
HTAPP-100	SMP-1	HTA1_100_1	SJCRH	3 yr	F	White	Adrenal	Adrenal Gland, Right	GNB	4	M	High	non-amplified	wild type	resection	active	primary	treated	Yes	I
HTAPP-102	SMP-11	HTA1_102_11	SJCRH	10 mo	M	White	Adrenal	Liver	NB	3	L2	Intermediate	non-amplified	wild type	resection	NED	primary	untreated	NA	II
HTAPP-114	SMP-21	HTA1_114_21	SJCRH	17 mo	M	White	Adrenal	Adrenal Gland, Right	NB	1	L1	Low	non-amplified	wild type	resection	NED	primary	untreated	NA	II
HTAPP-116	SMP-31	HTA1_116_31	SJCRH	15 mo	F	White	Adrenal	Mass, Retroperitoneal	NB	4	M	High	non-amplified	mutant, F1245C	resection	NED	primary	untreated	NA	II
HTAPP-120	SMP-41	HTA1_120_41	SJCRH	11 mo	M	White	Paraspinal Mass	Paraspinal Mass/mediastinal mass	NB	1	L1	Low	non-amplified	mutant, F1174L	resection	NED	primary	untreated	NA	II
HTAPP-123	SMP-51	HTA1_123_51	SJCRH	13 mo	M	White	Adrenal	Adrenal Gland, Right	NB	1	L1	Low	non-amplified	wild type	resection	NED	primary	untreated	NA	II
HTAPP-124	SMP-61	HTA1_124_61	SJCRH	16 mo	F	White	Adrenal	Adrenal Gland	NB	1	L1	Low	non-amplified	wild type	resection	NED	primary	untreated	NA	II
HTAPP-125	SMP-71	HTA1_125_71	SJCRH	3 yr	F	Black	Paraspinal Mass	Spinal Canal	GNB	3	L2	Intermediate	non-amplified	wild type	resection	NED	primary	untreated	NA	II
HTAPP-126	SMP-81	HTA1_126_81	SJCRH	2 mo	F	Black	Adrenal	Adrenal Gland, Left	NB	1	L1	Low	non-amplified	wild type	resection	NED	primary	untreated	NA	III
HTAPP-130	SMP-91	HTA1_130_91	SJCRH	2 yr	M	White	Adrenal	Adrenal Gland, Right	NB	4	M	High	amplified	mutant, L1196M	resection	NED	primary	untreated	NA	IV
HTAPP-136	SMP-102	HTA1_136_102	SJCRH	2 yr	F	White	Adrenal	Perirenal Tissue	NB	2B	L1	Low	non-amplified	wild type	resection	DNOD	primary	untreated	NA	II
HTAPP-141	SMP-111	HTA1_141_111	SJCRH	3 yr	F	Black	Mediastinal Mass	Mediastinal Mass	NB	4	M	High	non-amplified	wild type	resection	NED	primary	untreated	NA	II
HTAPP-145	SMP-121	HTA1_145_121	SJCRH	19 yr	M	White	Adrenal	Adrenal Gland, Right	GNB	1	L1	Low	non-amplified	wild type	resection	NED	primary	untreated	NA	I
HTAPP-146	SMP-131	HTA1_146_131	SJCRH	2 yr	M	Black	Paraspinal Mass	Mass, Paraspinal	NB	2A	L1	Low	non-amplified	wild type	resection	NED	primary	untreated	NA	I
HTAPP-148	SMP-141	HTA1_148_141	SJCRH	4 yr	F	Black	Paraspinal Mass	Mass, Paraspinal	GNB	2A	L1	Low	non-amplified	mutant, F1174L	resection	NED	primary	untreated	NA	unknown
HTAPP-155	SMP-151	HTA1_155_151	SJCRH	19 mo	F	White	Paraspinal Mass	Mass, Paraspinal	NB	1	L1	Low	non-amplified	wild type	resection	NED	primary	untreated	NA	II
HTAPP-159	SMP-171	HTA1_159_171	SJCRH	15 mo	F	White	Adrenal	Retroperitoneal mass	NB	4	M	High	amplified	mutant, F1174C	resection	unknown	primary	treated	No	IV
HTAPP-163	SMP-181	HTA1_163_181	SJCRH	22 mo	F	White	Adrenal	Retroperitoneal mass	NB	4	M	High	non-amplified	wild type	resection	unknown	primary	treated	No	II
HTAPP-164	SMP-191	HTA1_164_191	SJCRH	7 mo	F	White	Adrenal	Abdominal mass, left	NB	4S	Ms	High	amplified	wild type	resection	active	primary	untreated	NA	II
HTAPP-166	SMP-201	HTA1_166_201	SJCRH	5 yr	F	White	Adrenal	Retrohepatic, perivascular mass, IVC	GNB	Recurrent	Recurrent	Recurrent	non-amplified	wild type	resection	unknown	primary	untreated	NA	I
HTAPP-167	SMP-211	HTA1_167_211	SJCRH	3 mo	M	White	Adrenal	Adrenal Gland, Right	NB	4	M	High	non-amplified	wild type	resection	NED	primary	treated	Yes	I
HTAPP-168	SMP-221	HTA1_168_221	SJCRH	5 yr	F	White	Adrenal	Adrenal Gland, Right	NB	4	M	High	non-amplified	wild type	resection	active	primary	treated	Yes	II
HTAPP-171	SMP-231	HTA1_171_231	SJCRH	10 mo	M	White	Adrenal	Adrenal Gland	NB	4	M	High	amplified	wild type	resection	NED	primary	treated	No	IV
HTAPP-184	SMP-241	HTA1_184_241	SJCRH	3 yr	M	White	Adrenal	Adrenal Gland	NB	4	M	High	non-amplified	unknown	resection	NED	primary	treated	No	I
HTAPP-194	SMP-251	HTA1_194_251	SJCRH	8 mo	F	Black	Adrenal	Adrenal Gland	NB	4	M	High	amplified	wild type	resection	DOD	primary	treated	No	II
HTAPP-195	SMP-261	HTA1_195_261	SJCRH	2 yr	F	White	Adrenal	Adrenal Gland	NB	2B	L2	High	amplified	wild type	resection	NED	primary	untreated	NA	IV
HTAPP-196	SMP-271	HTA1_196_271	SJCRH	2 yr	F	Black	Adrenal	Adrenal Gland	NB	4	M	High	non-amplified	wild type	resection	NED	primary	treated	Yes	I
HTAPP-198	SMP-281	HTA1_198_281	SJCRH	2 yr	F	White	Paraspinal Mass	Mass, Paraspinal	NB	4	M	High	non-amplified	unknown	resection	NED	primary	treated	No	II
HTAPP-204	SMP-6601	HTA1_204_6601	SJCRH	5 mo	M	White	Mediastinal Mass	Mediastinal Mass	NB	2A	L1	Low	non-amplified	wild type	resection	NED	primary	untreated	NA	II
HTAPP-233	SMP-361	HTA1_233_361	DFCI	18 mo	F	unknown	Adrenal	Adrenal Gland	NB	3	unknown	High	amplified	unknown	resection	NED	primary	treated	No	unknown
HTAPP-244	SMP-451	HTA1_244_451	DFCI	2 mo	M	White/Non-Hispanic	Adrenal	Adrenal Gland	NB	1	unknown	Low	non-amplified	wild type	resection	unknown	primary	unknown	unknown	unknown
HTAPP-312	SMP-901	HTA1_312_901	DFCI	6 mo	M	White/Non-Hispanic	Paraspinal Mass	Paraspinal Mass/mediastinal mass	NB	2A	L2	Intermediate	non-amplified	wild type	biopsy	NED	primary	untreated	NA	unknown
HTAPP-312	SMP-902	HTA1_312_902	DFCI	6 mo	M	White/Non-Hispanic	Paraspinal Mass	Paraspinal mass/mediastinal mass	NB	2A	L2	Intermediate	non-amplified	wild type	resection	NED	primary	treated	No	unknown
HTAPP-352	SMP-1231	HTA1_352_1231	DFCI	8 yr	M	White/Non-Hispanic	Adrenal	Adrenal Gland	NB	3	unknown	High	amplified	wild type	resection	DNOD	primary	treated	No	unknown
HTAPP-376	SMP-1381	HTA1_376_1381	DFCI	3 yr	M	African American/ Non-Hispanic	Adrenal	Adrenal Gland	NB	4	unknown	High	non-amplified	unknown	resection	NED	primary	treated	No	unknown
HTAPP-396	SMP-1621	HTA1_396_1621	DFCI	1 mo	M	unknown	Retroperitoneal mass	Retroperitoneum	NB	4	unknown	Intermediate	non-amplified	wild type	resection	active	metastasis	treated	No	unknown
HTAPP-437	SMP-1861	HTA1_437_1861	DFCI	2 mo	M	White/Non-Hispanic	Retroperitoneal mass	Retroperitoneum	NB	unknown	unknown	Low	non-amplified	unknown	unknown	NED	primary	unknown	unknown	unknown
HTAPP-527	SMP-6767	HTA1_527_6767	DFCI	2 yr	M	Non-Hispanic	Mediastinal Mass	Mediastinal Mass	NB	unknown	L2	Intermediate	non-amplified	wild type	unknown	NED	primary	treated	No	unknown
HTAPP-621	SMP-3181	HTA1_621_3181	DFCI	15 mo	M	White/Non-Hispanic	Adrenal	Adrenal Gland	NB	unknown	L1	Low	non-amplified	unknown	unknown	active	primary	unknown	unknown	unknown
HTAPP-656	SMP-3481	HTA1_656_3481	DFCI	10 mo	F	White/Non-Hispanic	Adrenal	Adrenal gland	NB	4	unknown	Intermediate	non-amplified	wild type	resection	NED	primary	treated	No	unknown
HTAPP-672	SMP-8509	HTA1_672_8509	DFCI	2 yr	M	White (ethnicity unknown)	Mediastinal mass	Mediastinal mass	NB	3	L2	High	non-amplified	unknown	resection	active	primary	treated	No	unknown
HTAPP-683	SMP-6769	HTA1_683_6769	DFCI	7 mo	M	Non-Hispanic	Adrenal	Adrenal Gland	NB	4S	unknown	Intermediate	non-amplified	wild type	resection	NED	primary	treated	No	unknown
HTAPP-756	SMP-6779	HTA1_756_6779	DFCI	3 yr	F	unknown	Abdomen	Abdominal Tumor	NB	3	unknown	High	non-amplified	unknown	resection	NED	primary	treated	No	unknown
HTAPP-766	SMP-6780	HTA1_766_6780	DFCI	2 yr	M	Non-Hispanic	Adrenal	Adrenal Gland	NB	4	M	High	amplified	unknown	resection	NED	primary	treated	No	unknown
HTAPP-768	SMP-6781	HTA1_768_6781	DFCI	2 yr	F	unknown	Retroperitoneal mass	Retroperitoneal Tumor	NB	3	unknown	Intermediate	non-amplified	wild type	resection	NED	primary	treated	No	unknown
HTAPP-797	SMP-4232	HTA1_797_4232	DFCI	5 yr	M	Asian/Non-Hispanic	Mediastinal Mass	Mediastinal Mass	GNB	unknown	unknown	Low	non-amplified	wild type	resection	NED	primary	unknown	unknown	unknown
HTAPP-800	SMP-6783	HTA1_800_6783	DFCI	8 mo	F	unknown	Paraspinal Mass	Paraspinal Mass	NB	2B	unknown	Low	non-amplified	unknown	resection	unknown	primary	unknown	unknown	unknown
HTAPP-800	SMP-6784	HTA1_800_6784	DFCI	8 mo	F	unknown	Adrenal	Adrenal Gland	NB	2B	unknown	Low	non-amplified	unknown	resection	unknown	primary	unknown	unknown	unknown
HTAPP-803	SMP-6786	HTA1_803_6786	SJCRH	20 mo	F	White	Adrenal	Mass, Pelvic	NB	4	M	High	non-amplified	mutant, F1245C	resection	DOD	primary	treated	Yes	II
HTAPP-811	SMP-6832	HTA1_811_6832	SJCRH	3 yr	M	Black	Adrenal	Mass, Peritoneal	NB	4	M	High	amplified	mutant, R1275Q	resection	DOD	primary	treated	Yes	II
HTAPP-811	SMP-6834	HTA1_811_6833	SJCRH	3 yr	M	Black	Adrenal	Mass, Aortocaval	NB	4	M	High	amplified	mutant, R1275Q	resection	DOD	primary	treated	Yes	II
HTAPP-811	SMP-6833	HTA1_811_6834	SJCRH	3 yr	M	Black	Adrenal	Mass, Retroperitoneal	NB	4	M	High	amplified	mutant, R1275Q	resection	DOD	primary	treated	Yes	unknown
HTAPP-813	SMP-6848	HTA1_813_6848	DFCI	< 1 mo	M	unknown	Adrenal	Liver	NB	4S	Ms	Low	non-amplified	wild type	biopsy	active	metastasis	untreated	NA	unknown
HTAPP-829	SMP-6975	HTA1_829_6975	SJCRH	11 yr	M	White	Adrenal	Adrenal Gland	NB	4	M	High	non-amplified	wild type	resection	DOD	primary	treated	Yes	II
HTAPP-931	SMP-7448	HTA1_931_7448	SJCRH	< 1 mo	M	White	Adrenal	Retroperitoneal mass	NB	4S	Ms	Low	non-amplified	unknown	resection	active	primary	untreated	NA	III
1HTA, Human Tumor Atlas Tumor sample identifier
2DFCI, Dana-Farber Cancer Institute; SJCRH St. Jude Children's Research Hospital;
3F, female; M, male
4GNB, ganglioneuroblastoma; NB, neuroblastoma
5INSS, International Neuroblastoma Staging System
6INRGSS, International Neuroblastoma Risk Group Staging System
7COG, Children's Oncology Group
8DNOD, dead NOT of disease; DOD, dead of disease; NED, no evidence of disease

### Sheet: Data elements
Table S1. Molecular assays for each sample
HTAPP#	SMP#	scRNA-seq	snRNA-seq	WES1	RNA-seq	DNA-methylation	MIBI2	CODEX	Slide-SeqV23	multiplex IF4
HTAPP-100	SMP-1		X	X*	X	X				X
HTAPP-102	SMP-11		X	X*	X	X	X†	X	X (2)	X
HTAPP-114	SMP-21		X	X*	X	X				X
HTAPP-116	SMP-31		X	X*	X	X	X	X	X (2)	X
HTAPP-120	SMP-41		X	X*	X	X	X	X	X (1)	X
HTAPP-123	SMP-51		X	X*	X	X				X
HTAPP-124	SMP-61		X	X*	X	X				X
HTAPP-125	SMP-71		X	X*	X	X	X	X	X (2)	X
HTAPP-126	SMP-81		X	X*	X	X				X
HTAPP-130	SMP-91		X	X*	X	X	X†	X	X (2)
HTAPP-136	SMP-102		X	X*	X	X	X	X	X (2)	X
HTAPP-141	SMP-111		X	X*	X	X	X	X	X (2)	X
HTAPP-145	SMP-121		X	X*	X	X				X
HTAPP-146	SMP-131		X	X*	X	X				X
HTAPP-148	SMP-141		X	X*	X		X	X	X (2)
HTAPP-155	SMP-151		X	X*	X	X
HTAPP-159	SMP-171	X		X*	X	X				X
HTAPP-163	SMP-181	X		X*	X	X
HTAPP-164	SMP-191	X		X*	X	X				X
HTAPP-166	SMP-201	X		X*	X	X				X
HTAPP-167	SMP-211	X		X*	X	X				X
HTAPP-168	SMP-221	X		X*	X	X				X
HTAPP-171	SMP-231		X	X*	X	X				X
HTAPP-184	SMP-241		X			X
HTAPP-194	SMP-251		X	X*	X	X				X
HTAPP-195	SMP-261		X	X*	X	X				X
HTAPP-196	SMP-271		X	X*	X	X				X
HTAPP-198	SMP-281		X		X	X				X
HTAPP-204	SMP-6601		X	X*	X	X	X	X	X (2)	X
HTAPP-233	SMP-361		X		X
HTAPP-244	SMP-451		X	X	X
HTAPP-312	SMP-901	X		X	X
HTAPP-312	SMP-902	X		X	X
HTAPP-352	SMP-1231		X	X†
HTAPP-376	SMP-1381		X		X
HTAPP-396	SMP-1621		X	X
HTAPP-437	SMP-1861		X		X
HTAPP-527	SMP-6767		X	X
HTAPP-621	SMP-3181		X
HTAPP-656	SMP-3481	X	X	X			X
HTAPP-672	SMP-8509	X			X		X	X	X (2)
HTAPP-683	SMP-6769		X	X	X
HTAPP-756	SMP-6779		X	X
HTAPP-766	SMP-6780		X		X
HTAPP-768	SMP-6781		X	X	X
HTAPP-797	SMP-4232	X		X	X
HTAPP-800	SMP-6783		X		X
HTAPP-800	SMP-6784		X	X‡	X
HTAPP-803	SMP-6786		X	X*	X	X				X
HTAPP-811	SMP-6832		X	X*	X	X
HTAPP-811	SMP-6833		X			X				X
HTAPP-811	SMP-6834		X			X
HTAPP-813	SMP-6848	X		X†
HTAPP-829	SMP-6975		X	X*	X	X				X
HTAPP-931	SMP-7448	X				X				X
1Whole exome sequencing; *additional WGS available; †WES performed on FFPE tissue with paired germline sequencing; ‡WES performed on FFPE tissue (no germline normal available)
2Multiplexed-ion beam imaging; 3 fields-of-view/sample; two samples marked with † had an additional large 5 x 5 tiled array generated for PLANB analysis
3Slide-SeqV2: number of fields-of-view/sample are shown in parentheses
4Multiplex IF: 5-plex staining for PHOX2B, CD163, CD68, CD3, CD8
