## Supplemental Table S3 for "A spatial cell atlas of neuroblastoma reveals developmental, epigenetic and spatial axis of tumor heterogeneity"

### Sheet: Sheet1
Table S3. Single cell/nucleus RNA-seq quality control metrics
HTAPP#	SMP#	Channel	Treatment Center1	Single-cell/ single-nucleus	10x Genomics kit version	Sequencing site2	Total Reads	Total Cells/ nuclei	Doublets	Analyzed Cells/nuclei	Median Genes per cell/nucleus	Median UMI per cell/nucleus	Percent mito	Malignant cells/nuclei	Malignant cells/nuclei (%)
HTAPP-100	SMP-1	1	SJCRH	nucleus	3	BI	101572327	3722	55	3343	1221	2089	0	889	26.5929
HTAPP-100	SMP-1	2	SJCRH	nucleus	3	BI	130660597	3382	39	3382	1322	2309	0.08277	915	27.055
HTAPP-102	SMP-11	2	SJCRH	nucleus	3	BI	115078300	4548	53	4397	2956	6932	0.87957	3670	83.466
HTAPP-102	SMP-11	1	SJCRH	nucleus	3	BI	136062155	3964	41	3384	3226	8015	0.82462	3265	96.4835
HTAPP-114	SMP-21	2	SJCRH	nucleus	3	BI	91660323	4035	168	4001	1562	2696	0.14006	2146	53.6366
HTAPP-114	SMP-21	1	SJCRH	nucleus	3	BI	126346783	3932	126	3908	2106	4049.5	0.1692	2102	53.7871
HTAPP-116	SMP-31	2	SJCRH	nucleus	3	BI	129464311	5005	56	4613	1927	3007	2.09336	3915	84.8688
HTAPP-116	SMP-31	1	SJCRH	nucleus	3	BI	97060572	4605	62	4308	1937.5	3058	2.16321	3672	85.2368
HTAPP-120	SMP-41	1	SJCRH	nucleus	3	BI	57088761	4709	144	4204	1331	2316	0.44105	1406	33.4443
HTAPP-120	SMP-41	2	SJCRH	nucleus	3	BI	141829181	5060	162	4352	1888.5	3964	0.62869	1441	33.1112
HTAPP-123	SMP-51	1	SJCRH	nucleus	3	BI	97309042	3894	79	3562	2231	4044.5	1.83059	3264	91.6339
HTAPP-123	SMP-51	2	SJCRH	nucleus	3	BI	116299157	4209	95	3722	2396.5	4477.5	1.65081	3132	84.1483
HTAPP-124	SMP-61	1	SJCRH	nucleus	3	BI	109482493	3487	31	3197	1666	2584	0	1898	59.3682
HTAPP-124	SMP-61	2	SJCRH	nucleus	3	BI	97664111	3473	46	3279	1681	2640	0	1906	58.1275
HTAPP-125	SMP-71	2	SJCRH	nucleus	3	BI	99425463	9900	670	9101	1154	1782	0	2477	27.2168
HTAPP-125	SMP-71	1	SJCRH	nucleus	3	BI	92388084	9535	615	8921	1169	1815	0	2447	27.4297
HTAPP-126	SMP-81	2	SJCRH	nucleus	3	BI	124186731	4134	91	3865	2756	5983	1.83408	2546	65.8732
HTAPP-126	SMP-81	1	SJCRH	nucleus	3	BI	118716227	4170	125	3736	2787.5	6010.5	2.22972	2627	70.3158
HTAPP-130	SMP-91	2	SJCRH	nucleus	3	BI	97873057	4001	104	3986	1937	3295.5	0.1133	3797	95.2584
HTAPP-130	SMP-91	1	SJCRH	nucleus	3	BI	98976040	3737	99	3722	2005	3479.5	0.12634	3555	95.5132
HTAPP-136	SMP-102	2	SJCRH	nucleus	3	BI	121760079	8006	281	7543	1490	2325	0.07193	3966	52.5785
HTAPP-136	SMP-102	1	SJCRH	nucleus	3	BI	130750611	7557	224	7143	1597	2544	0.07089	3815	53.4089
HTAPP-141	SMP-119	1	SJCRH	nucleus	3.1	SJCRH	286347287	6468	49	6341	1091	1536	0.72993	6006	94.7169
HTAPP-141	SMP-111	1	SJCRH	nucleus	3	BI	83998395	4309	63	4068	1906.5	3209.5	1.832	3595	88.3727
HTAPP-141	SMP-111	2	SJCRH	nucleus	3	BI	139467115	4860	62	4491	2336	4276	2.06963	4019	89.4901
HTAPP-145	SMP-121	1	SJCRH	nucleus	3	BI	119294784	4744	240	4642	1439	2571	1.1854	751	16.1784
HTAPP-145	SMP-121	2	SJCRH	nucleus	3	BI	118185861	5025	269	4961	1529	2814	0.93023	834	16.8111
HTAPP-146	SMP-131	2	SJCRH	nucleus	3	BI	119479352	7691	129	6599	1818	3111	2.12598	4985	75.5417
HTAPP-146	SMP-131	1	SJCRH	nucleus	3	BI	119790454	7307	138	6190	1920	3312	2.82452	5349	86.4136
HTAPP-148	SMP-141	2	SJCRH	nucleus	3	BI	107927833	6161	155	5582	1412	2419	0.03964	2290	41.0247
HTAPP-148	SMP-141	1	SJCRH	nucleus	3	BI	141376969	5499	125	5098	1654.5	2980	0.03904	2076	40.7219
HTAPP-155	SMP-151	1	SJCRH	nucleus	3	BI	114416924	5085	42	3920	2506.5	4405.5	1.96192	3423	87.3214
HTAPP-155	SMP-151	2	SJCRH	nucleus	3	BI	168681724	5618	55	4184	2834	5327.5	2.39807	3644	87.0937
HTAPP-159	SMP-171	1	SJCRH	cell	2	SJCRH	280788675	7368	152	7153	2984	10785	2.07556	6802	95.093
HTAPP-163	SMP-181	1	SJCRH	cell	2	SJCRH	372480166	3848	58	3793	1581	5295	1.73323	278	7.32929
HTAPP-164	SMP-191	1	SJCRH	cell	2	SJCRH	451506164	2844	38	2831	2675	7879	2.80569	2501	88.3433
HTAPP-166	SMP-201	1	SJCRH	cell	3	SJCRH	333689207	4105	49	4100	3010.5	10451.5	2.46247	2641	64.4146
HTAPP-167	SMP-211	1	SJCRH	cell	3	SJCRH	245379155	5288	158	5238	2506	7160.5	2.96631	1986	37.9152
HTAPP-168	SMP-221	2	SJCRH	cell	3	SJCRH	308129889	14952	622	12639	2415	7272	9.76649	6631	52.4646
HTAPP-168	SMP-221	1	SJCRH	cell	3	SJCRH	298134261	14434	466	12110	2519	7600	9.47964	6819	56.3088
HTAPP-171	SMP-231	1	SJCRH	nucleus	3.1	SJCRH	212326613	9887	147	9181	2048	3420	0.26525	7536	82.0826
HTAPP-184	SMP-241	1	SJCRH	nucleus	3.1	SJCRH	198664725	8929	196	8668	1824	2998	0.6869	7195	83.0065
HTAPP-194	SMP-251	1	SJCRH	nucleus	3.1	SJCRH	306849730	6019	90	5801	2282	4414	0.04839	5024	86.6058
HTAPP-195	SMP-261	1	SJCRH	nucleus	3.1	SJCRH	218442196	5964	77	5816	2569	5060.5	0.85548	5592	96.1486
HTAPP-196	SMP-271	1	SJCRH	nucleus	3.1	SJCRH	264757639	8097	157	7647	2379	4242	0	5336	69.779
HTAPP-198	SMP-281	1	SJCRH	nucleus	3.1	SJCRH	288311241	7309	180	7220	2408	4640.5	0.66679	4881	67.6039
HTAPP-204	SMP-6601	1	SJCRH	nucleus	2	BI	97156575	8503	95	7741	1241	1962	0.28409	7002	90.4534
HTAPP-204	SMP-6601	1	SJCRH	nucleus	2	BI	89778210	5593	81	5165	1531	2552	0.68027	4572	88.5189
HTAPP-233	SMP-361	1	DFCI	nucleus	2	BI	151812584	6919	56	5109	1067	1594	2.21328	3095	60.5794
HTAPP-244	SMP-451	2	DFCI	nucleus	2	BI	100506624	7862	29	7152	639	864	0	6795	95.0084
HTAPP-244	SMP-451	4	DFCI	nucleus	2	BI	99570019	7666	76	7470	1065	1527.5	0.28199	6434	86.1312
HTAPP-244	SMP-451	3	DFCI	nucleus	2	BI	98238702	8009	72	7301	1204	1792	3.11594	6761	92.6038
HTAPP-244	SMP-451	1	DFCI	nucleus	2	BI	112864753	6195	38	6165	1313	1921	0.65099	5782	93.7875
HTAPP-312	SMP-902	1	DFCI	cell	2	BI	103411978	1250	8	1053	823	1665	3.47942	320	30.3894
HTAPP-312	SMP-902	2	DFCI	cell	2	BI	95075515	2668	22	2531	962	1799	3.6906	1670	65.9818
HTAPP-312	SMP-901	1	DFCI	cell	2	BI	100435380	6363	6	5079	1357	2678	4.35035	4992	98.2871
HTAPP-352	SMP-1231	2	DFCI	nucleus	2	BI	99461287	2333	18	2003	1158	2089	0.75662	680	33.9491
HTAPP-352	SMP-1231	1	DFCI	nucleus	2	BI	100687342	2281	6	1973	1189	2166	0.47273	622	31.5256
HTAPP-376	SMP-1381	1	DFCI	nucleus	2	BI	116887167	10003	495	9351	953	1505	0	73	0.780665
HTAPP-376	SMP-1381	2	DFCI	nucleus	2	BI	119224982	10161	491	9572	963	1523	0	76	0.793982
HTAPP-396	SMP-1621	1	DFCI	nucleus	2	BI	129936122	8543	195	6224	718.5	1010	1.30362	2931	47.0919
HTAPP-437	SMP-1861	2	DFCI	nucleus	2	BI	122481380	6743	244	5179	595	801	0	4096	79.0886
HTAPP-437	SMP-1861	1	DFCI	nucleus	2	BI	106407561	6426	232	5031	610	825	0	4203	83.542
HTAPP-527	SMP-6767	1	DFCI	nucleus	3	BI	183394592	10576	327	8968	781	1055	0.40768	2931	32.6829
HTAPP-527	SMP-6767	2	DFCI	nucleus	3	BI	251340490	10787	343	9249	788	1064	0.47506	2785	30.1114
HTAPP-621	SMP-3181	1	DFCI	nucleus	2	BI	109279455	8798	178	7093	1081	1548	0.35177	5585	78.7396
HTAPP-621	SMP-3181	2	DFCI	nucleus	2	BI	82677863	9565	225	7905	1183	1737	0.41725	5182	65.5534
HTAPP-656	SMP-3481	1	DFCI	nucleus	2	BI	119994153	11650	215	7208	592	767	0	3070	42.5916
HTAPP-656	SMP-3481	1	DFCI	cell	2	BI	83294710	4391	71	4062	750	1973	2.8	832	20.4825
HTAPP-672	SMP-8509	2	DFCI	cell	3	BI	100145199	4205	57	3372	2625	6942.5	10.5338	1907	56.554
HTAPP-672	SMP-8509	1	DFCI	cell	3	BI	103262665	3505	34	2747	2957	8191	10.5733	2407	87.6229
HTAPP-683	SMP-6769	1	DFCI	nucleus	3	BI	101935943	9946	188	8645	1609	2459	1.23058	6657	77.004
HTAPP-683	SMP-6769	2	DFCI	nucleus	3	BI	113685764	10402	176	9132	1666.5	2576.5	1.21951	6918	75.7556
HTAPP-756	SMP-6779	1	DFCI	nucleus	3	BI	84813940	9799	93	9203	1432	2053	1.75411	8451	91.8288
HTAPP-756	SMP-6779	2	DFCI	nucleus	3	BI	189716383	19187	157	18045	1549	2254	0.86017	16700	92.5464
HTAPP-766	SMP-6780	2	DFCI	nucleus	3	BI	114530062	12408	744	11307	1124	1739	0	4434	39.2146
HTAPP-766	SMP-6780	1	DFCI	nucleus	3	BI	125844659	11380	572	10414	1179	1873	0	4817	46.255
HTAPP-768	SMP-6781	2	DFCI	nucleus	3	BI	113988351	12929	383	9592	622	805	0	2235	23.3007
HTAPP-768	SMP-6781	1	DFCI	nucleus	3	BI	105100861	12307	353	9591	686	910	0.04442	2225	23.1988
HTAPP-797	SMP-4232	2	DFCI	cell	3	BI	108958062	6852	102	6076	1138	3111.5	5.50156	620	10.2041
HTAPP-797	SMP-4232	1	DFCI	cell	3	BI	102376187	5299	77	5044	1394	3909.5	5.61528	618	12.2522
HTAPP-800	SMP-6783	1	DFCI	nucleus	3	BI	103055139	7808	199	7569	1615	2597	0.16978	5408	71.4493
HTAPP-800	SMP-6783	2	DFCI	nucleus	3	BI	117361631	8120	209	7919	1708	2797	0.20485	5722	72.2566
HTAPP-800	SMP-6784	2	DFCI	nucleus	3	BI	96699093	4905	128	4882	1835	3255.5	0.58949	3869	79.2503
HTAPP-800	SMP-6784	1	DFCI	nucleus	3	BI	92592647	4406	128	4381	1907	3412	0.53322	4345	99.1783
HTAPP-803	SMP-6786	1	SJCRH	nucleus	3.1	SJCRH	256637683	4480	46	3618	1137.5	1692	0.03021	2547	70.398
HTAPP-811	SMP-6833	1	SJCRH	nucleus	3.1	SJCRH	191813080	7439	71	7039	2434	4543	0.05552	6210	88.2228
HTAPP-811	SMP-6832	1	SJCRH	nucleus	3.1	SJCRH	228185438	2497	27	2519	2757	5801	6.28828	1866	74.077
HTAPP-811	SMP-6834	1	SJCRH	nucleus	3.1	SJCRH	179407976	4336	96	3975	2864	6006	0.49349	2543	63.9748
HTAPP-813	SMP-6848	1	DFCI	cell	3	BI	101333110	3832	80	3363	2024	4651	7.63636	3337	99.2269
HTAPP-813	SMP-6848	2	DFCI	cell	3	BI	93446083	3695	80	3475	2201	5310	7.3622	3233	93.036
HTAPP-829	SMP-6975	1	SJCRH	nucleus	3.1	SJCRH	278555491	6983	162	6675	1447	2399	0	4583	68.6592
HTAPP-931	SMP-7448	1	SJCRH	cell	3.1	SJCRH	224903572	3372	69	3315	4374	13931	2.96492	2938	88.6275
1SJCRH St. Jude Children's Research Hospital; DFCI, Dana-Farber Cancer Institute
2BI, Broad Institute; SJCRH St. Jude Children's Research Hospital
