## Supplemental Table S5 for "A spatial cell atlas of neuroblastoma reveals developmental, epigenetic and spatial axis of tumor heterogeneity"

### Sheet: Differentially expressed genes
Table S5. Differentially expressed genes across malignant cell clusters
Differentially expressed genes across NMF-defined clusters.
cutoffs p-val < 1E-100 and avg_log2FC > 2
gene	p_val	avg_log2FC	pct.1	pct.2	p_val_adj	cluster
CDH19	0	4.49059	0.762	0.033	0	4
STARD13	1.64318e-297	3.68732	0.77	0.125	5.36268e-293	4
NRXN1	1.71294e-264	2.99804	0.923	0.725	5.59035e-260	4
NRXN3	4.44129e-232	2.83837	0.789	0.279	1.44946e-227	4
ARHGAP24	7.22258e-231	3.08706	0.685	0.147	2.35716e-226	4
SLC35F1	1.11893e-213	3.20187	0.672	0.163	3.65173e-209	4
FIGN	3.61367e-209	2.86758	0.631	0.145	1.17936e-204	4
XKR4	4.31336e-209	3.52272	0.724	0.295	1.40771e-204	4
AL139383.1	8.92768e-208	3.2076	0.561	0.078	2.91364e-203	4
PTPRZ1	5.38892e-205	2.98268	0.521	0.02	1.75873e-200	4
QKI	5.2327e-198	2.55315	0.738	0.305	1.70774e-193	4
NKAIN3	1.78734e-195	2.91375	0.556	0.068	5.83316e-191	4
SEMA3C	2.3622e-194	2.93517	0.592	0.114	7.70928e-190	4
COL4A2	7.50526e-194	2.35366	0.599	0.094	2.44942e-189	4
ARHGAP15	3.2879e-190	2.86528	0.522	0.054	1.07304e-185	4
PLXDC2	1.32976e-187	2.39745	0.689	0.253	4.33982e-183	4
ZNF536	5.63425e-187	2.5857	0.706	0.262	1.83879e-182	4
IL1RAPL2	1.37515e-178	3.34645	0.575	0.111	4.48795e-174	4
ARHGEF26	8.60628e-177	2.71877	0.487	0.05	2.80874e-172	4
TGFBR2	1.0796e-174	2.60216	0.491	0.038	3.52338e-170	4
PTPRJ	3.68633e-172	2.77128	0.582	0.137	1.20307e-167	4
EPB41L2	1.24768e-168	2.60923	0.543	0.09	4.07192e-164	4
LRMDA	2.83562e-166	2.58139	0.639	0.156	9.25434e-162	4
GULP1	8.86823e-166	2.416	0.584	0.145	2.89424e-161	4
COL4A1	4.00098e-165	2.25019	0.548	0.08	1.30576e-160	4
NTM	1.25867e-159	2.62252	0.554	0.12	4.1078e-155	4
COL5A2	4.24192e-156	2.47697	0.508	0.061	1.38439e-151	4
SPARC	6.37733e-155	2.09754	0.507	0.069	2.08131e-150	4
GINS3	8.62766e-153	2.61473	0.429	0.042	2.81572e-148	4
ITGA1	8.61313e-152	2.74919	0.607	0.207	2.81098e-147	4
COL8A1	1.4171e-150	2.58091	0.423	0.026	4.62485e-146	4
FOXO1	1.14766e-149	2.45169	0.556	0.119	3.74551e-145	4
KIRREL3	3.49617e-149	2.72941	0.641	0.255	1.14101e-144	4
SH3RF3	3.68989e-149	2.71704	0.441	0.054	1.20423e-144	4
KIAA1217	1.1581e-148	2.92177	0.531	0.095	3.77956e-144	4
PARD3B	2.96687e-146	2.21599	0.55	0.155	9.68269e-142	4
GAS7	6.14489e-146	2.16887	0.432	0.053	2.00545e-141	4
USP53	7.73492e-144	2.7744	0.484	0.105	2.52437e-139	4
FNDC3B	4.82732e-142	2.35257	0.628	0.238	1.57545e-137	4
CLIC4	5.07381e-142	2.59634	0.557	0.187	1.65589e-137	4
EHBP1	1.74133e-138	2.04278	0.771	0.569	5.68301e-134	4
COL18A1	3.28815e-136	2.30081	0.506	0.124	1.07312e-131	4
NR2F2-AS1	5.65001e-136	2.2974	0.409	0.035	1.84394e-131	4
ZEB2	5.19529e-135	2.09214	0.653	0.319	1.69554e-130	4
MEF2C	9.24322e-135	2.22263	0.394	0.036	3.01662e-130	4
MAML2	1.44028e-134	2.20701	0.6	0.206	4.70051e-130	4
MYO1E	4.07056e-134	2.46276	0.432	0.047	1.32847e-129	4
ADAM23	5.53672e-134	2.92702	0.585	0.222	1.80696e-129	4
SAMHD1	2.36297e-132	2.41922	0.474	0.094	7.71178e-128	4
GLIS3	4.16761e-130	2.58808	0.424	0.083	1.36014e-125	4
IL1RAP	1.01004e-127	2.47177	0.344	0.018	3.29636e-123	4
GPM6B	1.73115e-126	2.37224	0.552	0.182	5.64978e-122	4
SAMD5	5.80277e-124	2.08708	0.343	0.024	1.89379e-119	4
AKAP13	1.16785e-123	2.01281	0.646	0.331	3.8114e-119	4
AC008056.1	1.88448e-122	2.47993	0.419	0.067	6.1502e-118	4
ITGB8	4.35391e-122	2.86116	0.586	0.295	1.42094e-117	4
KCNMB4	8.22387e-120	2.41732	0.48	0.142	2.68394e-115	4
DOCK1	6.17647e-119	2.004	0.404	0.047	2.01575e-114	4
LINC01505	6.21655e-118	2.80796	0.516	0.157	2.02883e-113	4
PRIMA1	1.20327e-116	2.06112	0.348	0.032	3.92699e-112	4
SCN7A	2.75657e-116	2.42914	0.632	0.388	8.99635e-112	4
GALNT17	4.00245e-112	2.35499	0.476	0.126	1.30624e-107	4
COL28A1	4.43409e-111	2.1723	0.383	0.061	1.44711e-106	4
FAM126A	5.65542e-111	2.15266	0.391	0.053	1.8457e-106	4
IL1RAPL1	1.24108e-110	2.23203	0.573	0.232	4.05039e-106	4
SORBS1	2.54862e-108	2.11002	0.641	0.338	8.31769e-104	4
ALDH1A1	6.45661e-108	2.27964	0.346	0.03	2.10718e-103	4
DOCK5	9.74227e-107	2.03924	0.475	0.121	3.17949e-102	4
VMP1	2.60728e-106	2.31461	0.671	0.482	8.50912e-102	4
IGFBP7	1.32043e-274	3.56572	0.706	0.068	4.30937e-270	6
SPARC	6.36668e-242	3.78675	0.677	0.09	2.07783e-237	6
COL1A2	1.78148e-231	4.11718	0.599	0.055	5.81403e-227	6
COL1A1	3.28267e-211	4.75443	0.544	0.033	1.07133e-206	6
COL4A1	1.69895e-185	3.00999	0.602	0.105	5.54469e-181	6
COL4A2	1.00332e-183	2.62671	0.609	0.121	3.27442e-179	6
COL3A1	1.95407e-181	3.9735	0.514	0.043	6.3773e-177	6
MGP	2.48113e-166	3.39948	0.437	0.022	8.09742e-162	6
VIM	2.21624e-138	2.25033	0.541	0.154	7.23291e-134	6
CTGF	2.61592e-129	3.04798	0.392	0.031	8.53732e-125	6
CYR61	7.97614e-129	2.80502	0.4	0.04	2.60309e-124	6
COL6A3	8.19971e-124	2.73148	0.354	0.021	2.67606e-119	6
COL6A2	1.2093e-120	2.47918	0.445	0.071	3.94666e-116	6
HLA-B	6.01637e-119	2.33838	0.419	0.066	1.9635e-114	6
CRISPLD2	6.22864e-119	2.851	0.376	0.027	2.03278e-114	6
C7	1.37427e-118	3.26148	0.381	0.037	4.48506e-114	6
IGFBP4	2.7483e-117	2.26349	0.397	0.057	8.96936e-113	6
MT2A	1.05912e-115	2.58165	0.374	0.046	3.45654e-111	6
PRKG1	1.58584e-113	3.17467	0.467	0.111	5.17556e-109	6
BGN	4.51211e-113	2.61176	0.319	0.012	1.47257e-108	6
B2M	1.65911e-107	2.13628	0.634	0.332	5.41467e-103	6
B2M	3.01077e-240	2.77332	0.822	0.332	9.82596e-236	11
CD74	9.86134e-228	3.53925	0.571	0.026	3.21835e-223	11
HLA-B	9.61062e-184	2.76536	0.549	0.068	3.13652e-179	11
HLA-DRA	7.17299e-177	3.37158	0.462	0.017	2.34098e-172	11
FTL	7.04924e-168	2.68616	0.704	0.303	2.30059e-163	11
APOE	8.08994e-152	3.25012	0.459	0.039	2.64023e-147	11
HLA-DRB1	1.57365e-145	2.9473	0.398	0.018	5.13576e-141	11
SPARC	3.0505e-131	2.19356	0.483	0.095	9.95561e-127	11
HLA-DPA1	1.06646e-114	2.63406	0.328	0.013	3.48049e-110	11
SRGN	4.2001e-112	2.40436	0.308	0.013	1.37074e-107	11
FTH1	8.89442e-112	2.02104	0.684	0.342	2.90278e-107	11
SAT1	4.8056e-111	2.3162	0.417	0.082	1.56836e-106	11
HLA-DPB1	5.66812e-110	2.36703	0.314	0.014	1.84985e-105	11
MT-ND2	0	2.33044	0.995	0.571	0	10
MT-ATP6	0	2.24036	0.997	0.605	0	10
MT-ND4	0	2.23047	0.997	0.591	0	10
MT-ND1	0	2.183	0.995	0.574	0	10
MT-CO1	0	2.12703	0.997	0.609	0	10
MT-CO2	0	2.12083	0.997	0.622	0	10
MT-CO3	0	2.11482	0.998	0.648	0	10
MT-CYB	0	2.07881	0.992	0.556	0	10
MT-ND3	4.52566e-303	2.15622	0.995	0.62	1.47699e-298	10
MT-ND5	2.80804e-261	2.07359	0.916	0.407	9.16431e-257	10
RPL19	5.12186e-240	2.43044	0.833	0.3	1.67157e-235	3
RPL13	1.14283e-238	2.47075	0.846	0.334	3.72975e-234	3
RPL15	6.71752e-231	2.28	0.835	0.323	2.19233e-226	3
RPS19	8.4034e-230	2.45011	0.808	0.301	2.74253e-225	3
RPL41	4.05718e-228	2.30205	0.835	0.334	1.3241e-223	3
RPS27A	3.90508e-226	2.18535	0.82	0.325	1.27446e-221	3
EEF1A1	1.29789e-225	2.39155	0.835	0.34	4.23579e-221	3
RPS3	3.53438e-225	2.43638	0.794	0.303	1.15348e-220	3
RPS23	1.56916e-223	2.41582	0.788	0.265	5.1211e-219	3
RPS15	3.35355e-220	2.27876	0.801	0.294	1.09446e-215	3
RPS8	2.17669e-219	2.40002	0.79	0.289	7.10384e-215	3
RPL14	3.94529e-219	2.18284	0.768	0.304	1.28758e-214	3
RPL10	2.37181e-218	2.41401	0.838	0.348	7.74063e-214	3
RPS9	1.34599e-216	2.16643	0.768	0.273	4.39278e-212	3
RPL8	3.51465e-216	2.22068	0.813	0.297	1.14704e-211	3
RPL6	1.00765e-212	2.23448	0.784	0.303	3.28855e-208	3
RPL3	3.5528e-208	2.21098	0.78	0.317	1.15949e-203	3
RPL7	9.18373e-208	2.32436	0.766	0.268	2.9972e-203	3
RPL38	2.37842e-207	2.25562	0.771	0.258	7.76222e-203	3
RPS11	2.16328e-206	2.21313	0.736	0.237	7.06007e-202	3
RPS2	2.24595e-206	2.38907	0.807	0.328	7.32989e-202	3
RPS4X	1.48376e-205	2.41793	0.759	0.262	4.8424e-201	3
RPS24	2.09788e-205	2.3079	0.77	0.284	6.84665e-201	3
RPL27A	6.84522e-205	2.29507	0.759	0.255	2.23401e-200	3
RPL35A	1.33197e-201	2.23484	0.726	0.234	4.34701e-197	3
RPS14	1.42203e-201	2.37193	0.743	0.254	4.64092e-197	3
RPL30	2.78515e-198	2.21749	0.761	0.282	9.08962e-194	3
RPL29	4.63473e-198	2.46262	0.744	0.228	1.51259e-193	3
TPT1	3.22822e-197	2.17396	0.721	0.223	1.05356e-192	3
RPL32	5.18762e-197	2.5395	0.737	0.218	1.69303e-192	3
RPLP0	8.16702e-197	2.00658	0.756	0.304	2.66539e-192	3
RPL27	1.46522e-196	2.31419	0.738	0.243	4.78188e-192	3
RPLP1	6.23238e-195	2.41153	0.749	0.254	2.034e-190	3
RPL13A	1.01247e-194	2.51962	0.751	0.256	3.3043e-190	3
RPL37A	1.95616e-194	2.24463	0.808	0.346	6.38413e-190	3
RPL11	3.54958e-194	2.11505	0.812	0.361	1.15844e-189	3
RPS6	1.8131e-193	2.4035	0.735	0.242	5.91722e-189	3
RPS18	1.07491e-192	2.51203	0.739	0.251	3.50808e-188	3
RPL36	2.0437e-190	2.29427	0.698	0.212	6.6698e-186	3
RPS12	8.50845e-189	2.39427	0.68	0.199	2.77682e-184	3
RPL35	8.9118e-188	2.16851	0.71	0.227	2.90845e-183	3
RPS16	1.6357e-187	2.36935	0.711	0.226	5.33828e-183	3
RPL10A	9.53602e-187	2.08394	0.735	0.286	3.11218e-182	3
RPL23A	1.22527e-184	2.42063	0.739	0.272	3.99878e-180	3
RPL34	2.62223e-184	2.31094	0.717	0.236	8.55791e-180	3
RPL4	3.91078e-183	2.11074	0.718	0.265	1.27632e-178	3
RPL5	7.90766e-182	2.20189	0.724	0.326	2.58074e-177	3
UBA52	4.59499e-180	2.01335	0.672	0.2	1.49962e-175	3
RPLP2	2.23615e-177	2.2473	0.737	0.295	7.29791e-173	3
RPL7A	2.63741e-177	2.30654	0.704	0.235	8.60745e-173	3
RPS5	3.63845e-177	2.31949	0.7	0.218	1.18744e-172	3
RPL28	6.31164e-177	2.21265	0.708	0.245	2.05987e-172	3
RPSA	1.2073e-175	2.10606	0.714	0.294	3.94014e-171	3
RPL23	6.44443e-172	2.18775	0.727	0.276	2.1032e-167	3
RPS7	9.14595e-169	2.21802	0.724	0.277	2.98487e-164	3
RACK1	6.09132e-167	2.19046	0.727	0.311	1.98796e-162	3
RPS13	3.93838e-165	2.254	0.642	0.186	1.28533e-160	3
RPS27	4.81355e-164	2.33091	0.67	0.214	1.57095e-159	3
RPL18	1.89704e-161	2.18824	0.673	0.23	6.19117e-157	3
RPL21	3.3503e-155	2.18088	0.662	0.233	1.09341e-150	3
RPS25	3.94347e-152	2.11065	0.616	0.198	1.28699e-147	3
RPS20	7.36295e-150	2.13436	0.613	0.187	2.40297e-145	3
RPS15A	2.25293e-148	2.35946	0.61	0.183	7.35267e-144	3
RPS29	1.0789e-143	2.06819	0.617	0.219	3.5211e-139	3
RPS3A	4.53209e-131	2.32639	0.571	0.182	1.47909e-126	3
RPL37	1.84373e-126	2.11522	0.634	0.3	6.0172e-122	3
RPS28	5.23702e-125	2.11734	0.589	0.208	1.70915e-120	3
RPL12	1.14623e-118	2.23981	0.529	0.172	3.74083e-114	3
RPL39	1.98426e-109	2.35567	0.465	0.129	6.47585e-105	3
RPL31	3.11037e-109	2.01343	0.638	0.314	1.0151e-104	3
RPL18A	8.29967e-106	2.4611	0.453	0.129	2.70868e-101	3
FOS	4.6963e-169	2.74823	0.648	0.176	1.53268e-164	9
JUN	1.09684e-143	2.32519	0.694	0.302	3.57963e-139	9
FOSB	4.6184e-132	2.0896	0.466	0.083	1.50726e-127	9
HSPA1A	8.37442e-126	2.22904	0.564	0.182	2.73308e-121	9
JUNB	3.46396e-123	2.49035	0.508	0.119	1.1305e-118	9
TOP2A	0	2.94026	0.722	0.025	0	1
DIAPH3	1.47034e-297	2.50009	0.727	0.07	4.7986e-293	1
SMC4	5.57862e-274	2.0146	0.721	0.091	1.82064e-269	1
BRIP1	6.19159e-261	2.36076	0.681	0.06	2.02069e-256	1
CENPF	3.25071e-240	2.40339	0.62	0.033	1.0609e-235	1
ASPM	5.0507e-223	2.26174	0.573	0.021	1.64835e-218	1
APOLD1	2.00064e-203	2.24024	0.57	0.064	6.52929e-199	1
HMGB2	3.24538e-140	2.11853	0.502	0.109	1.05916e-135	1

### Sheet: Top genes each iNMF
Table S5. Genes differentially enriched in each malignant cell cluster
Top 100 genes correlated with each iNMF program
iNMF_1	iNMF_2	iNMF_3	iNMF_4	iNMF_5	iNMF_6	iNMF_7	iNMF_8	iNMF_9	iNMF_10	iNMF_11	iNMF_12
sympathoblast	adrenergic	adrenergic	mesenchymal	adrenergic	mesenchymal	adrenergic	adrenergic	adrenergic	adrenergic	mesenchymal	adrenergic
TOP2A	IQCJ-SCHIP1	RPL13	CDH19	DACH1	COL1A1	MAP1B	ZNF804A	FOS	MT-ND4	CD74	CREB5
ASPM	NRG3	RPL19	STARD13	EYS	SPARC	SCG2	DPP6	HSPA1A	MT-ATP6	HLA-DRA	FMN1
CENPF	DSCAM	EEF1A1	PTPRZ1	AC024901.1	COL1A2	TUBA1A	CACNA2D3	DUSP1	MT-ND2	APOE	MAP7
MKI67	CHRM2	RPS23	SLC35F1	AC011287.1	IGFBP7	TUBB2A	ALCAM	JUNB	MT-ND3	HLA-DPA1	TMEM132C
DIAPH3	LRP1B	RPL10	IL1RAPL2	AL390957.1	COL3A1	PCSK1N	NXPH1	JUN	MT-CO2	HLA-DRB1	CNKSR2
APOLD1	LSAMP	RPS19	FIGN	MAST4	COL4A1	NEFL	BMPR1B	EGR1	MT-CYB	LAPTM5	PTCHD1-AS
GTSE1	EPHA6	RPL7	ARHGAP24	AL391117.1	COL6A2	UCHL1	CNTN1	IER2	MT-ND1	C1QA	SLC44A5
SMC4	TMTC2	RPS3	QKI	GMDS	COL6A3	YWHAG	CDK6	HSPB1	MT-CO1	C1QB	EPB41L3
KIF14	NLGN1	RPL32	NKAIN3	CNBD1	COL4A2	CALM1	RGS7	HSPA1B	MT-CO3	HLA-DPB1	DLGAP2
KNL1	CLSTN2	RPS24	NTM	ERVMER61-1	MGP	PEG10	ADGRB3	DNAJB1	MT-ND5	LYZ	EYA4
CDK1	AC009264.1	RPL29	KIRREL3	COL21A1	FN1	SARAF	SLC8A1	FOSB	MT-ND4L	HLA-DQA1	PAM
TPX2	PLD5	RPS4X	MAML2	AC099520.1	BGN	YWHAH	CNTNAP2	ATF3	MT-ATP8	B2M	LURAP1L
KIF18B	PCDH15	RPL30	AL139383.1	IL12RB2	CAVIN1	STMN2	SLCO3A1	BTG2	MTRNR2L12	SELENOP	KCNQ5
AURKB	TENM2	RPS8	LRMDA	CCSER1	VIM	ATP1B1	SEMA6D	NR4A1	DHFR	FTL	NCKAP5
CENPE	PTPRT	RPL15	COL8A1	PEX5L	TIMP1	TUBA1B	KCND2	HSPH1	MT-ND6	TYROBP	ST6GALNAC5
BUB1	PLCB1	RPS2	GULP1	SPRY4-AS1	IGFBP4	TUBB	AC073050.1	UBC	MTRNR2L8	APOC1	PTCHD1
NUSAP1	ST6GALNAC3	RPL8	SEMA3C	PXDNL	IFITM3	VAT1	KCNB2	HSP90AA1	KIF1A	C1QC	ANKFN1
CDC25C	GRM7	RPS6	COL5A2	MIR2052HG	TAGLN	NSG1	SYT1	H3F3B	TIMP2	HLA-B	PTPRM
SPC25	PDE4D	RPS15	XKR4	ERBB4	CTGF	SERINC1	KCNQ5	JUND	RASGEF1B	GPNMB	AC093523.1
PBK	DLGAP1	RPL35A	ZNF536	LINC02398	CYR61	PTPRN	ROBO1	RHOB	PSAP	CD68	EYA1
KIF11	GRID2	RPL41	ARHGAP15	AC109779.1	THBS2	ENO2	SOX5	KLF6	KIF5C	NPC2	DGKB
NDC80	DLG2	RPL27A	PLXDC2	CAMKMT	COL5A1	TUBB2B	RBFOX1	IER5	SERINC1	SRGN	LURAP1L-AS1
TROAP	GRIP1	RPL6	UTRN	STK33	HLA-B	CYB561	UNC5C	ARC	IDS	SAT1	CPNE8
BRIP1	AC092691.1	RPS27A	ZEB2	ITPR2	THBS1	HSP90AB1	ENOX1	MEG3	NORAD	HLA-E	CHRNA7
ANLN	GALNT13	RPL13A	ITGA1	AC073365.1	IGFBP5	PRPH	NELL2	LMNA	JUND	SPP1	TSHZ2
KIF23	KCTD16	RPS9	IL1RAPL1	AC114316.2	MYL9	BEX1	HS3ST5	ID2	MAP1B	S100A11	EBF1
KIFC1	MMP16	RPS18	TGFBR2	CORIN	TNC	SYT4	2022-03-11	DDIT3	TSPAN7	PTPRC	KLHL13
NCAPG	NAV3	RPS14	KIAA1217	GPC5	NID1	PSAP	PCLO	CDKN1A	SYT4	HLA-A	HRK
CDCA2	NTRK3	RPS11	GALNT17	STPG2	LGALS1	MAP1A	ZFPM2	NEAT1	FASN	CTSB	CACNA2D3
BIRC5	MDGA2	RPL27	EPB41L2	CACNA1C	CCDC80	CHGB	OSBPL3	RGS2	TMX4	HLA-C	NREP
TTK	CSMD2	RPLP1	NRXN3	LINC01170	FSTL1	TIMP2	ELAVL4	DDIT4	PEG10	PSAP	FGF14
BUB1B	ANO4	RPL11	INSC	AC113414.1	HSPG2	ATP6V0B	AGBL4	GADD45G	CHGA	MS4A6A	RBFOX1
CIT	CADPS	RPS12	SAMD12	CEP112	SERPINE1	ARHGDIA	EPHA5	GEM	KIF5A	AC020656.1	BACH2
MELK	ZNF385D	RPL23A	MEF2C	AGBL1	MFGE8	NEFM	NRCAM	ADM	CLU	TMSB4X	PIK3R1
AC091057.6	ANKS1B	RPL38	DOCK1	AC120193.1	SULF1	GNAS	SLIT2	SOCS3	EEF2	CTSC	PRICKLE1
NUF2	NREP-AS1	RPL14	COL4A2	FHIT	EMP1	ACTB	NCAM2	HIST1H2AC	MAP1A	RGS1	ELL2
ECT2	PDE4B	TPT1	PLEKHG1	GMDS-DT	ADGRF5	CALM3	TENM3	HSPA6	GNAS	FGL2	SYTL4
KIF15	PTPRD	RPS7	NAALADL2	EML6	UACA	CALY	NEGR1	C11orf96	PMP22	RBM47	RYR2
CKAP2L	BACH2	RPL37A	MYO1E	DIRC3	POSTN	NPY	PCDH7	GADD45A	SFRP1	AOAH	SLIT3
DLGAP5	TRMT9B	RPL3	IL1RAP	MIR3681HG	TFPI	CLU	MPP6	ZFP36L2	OLFM1	CXCR4	MEIS2
ARHGAP11A	DLGAP2	RPS5	ADAMTSL1	DPP10	COL12A1	OLFM1	PTPRD	CDKN1C	B2M	CST3	ATP2B4
ESCO2	SGK1	RPL34	FAM126A	AC078923.1	COL18A1	MLLT11	VSTM2A	SAT1	YWHAG	MSR1	KCNQ3
ATAD2	NREP	RPS16	NR2F2-AS1	PRKG1	S100A11	PEBP1	KCNH7	ZFP36	AKAP12	HMOX1	TMEFF2
KIF18A	ELMO1	RPL10A	SAMD5	AC084816.1	SERPINH1	ACTG1	ROBO2	ODC1	PCSK1N	FTH1	UNC5C
DEPDC1B	DOK6	RPL4	GLIS3	AC098829.1	LUM	IDS	LRRN3	CITED2	HSP90AB1	KCTD12	SOX4
UBE2C	CDH8	RPLP0	DOCK5	AL035401.1	ZFP36L1	HSP90AA1	MIR137HG	BAG3	CHRNA3	PECAM1	CFAP61
RACGAP1	KCNIP1	RPL36	COL18A1	THRB	NR2F2	GAP43	HDAC2-AS2	EIF1	SCG2	COTL1	UNC5D
PARPBP	GABRB1	RPL7A	TANC1	PVT1	TGFBI	NORAD	KCNQ1OT1	TXNIP	AHNAK	LGALS1	TRPM3
HMGB2	CDH18	RPL35	SH3RF3	MYRIP	CFH	YWHAB	CNGB1	SOD1	SCD	FYB1	STMN4
KIF2C	PPP2R2B	APOO	PARD3B	CACNB2	C7	CHRNA3	CADPS	NDRG1	NES	IFITM3	LINC02198
IQGAP3	CNTNAP5	RPL18	FOXO1	WDR49	SPARCL1	THY1	EFNA5	ATP1B3	ARHGDIA	CEBPD	ZBTB7C
RTKN2	NEDD4L	RPL23	LINC01505	USH2A	PDGFRB	NSG2	SDK1	IDI1	DLK1	ITGAX	HS6ST2
TACC3	IL1RAPL1	RPLP2	PLP1	GPC6	DCN	EEF1A2	GPR158	VEGFA	DYNLL2	RNF144B	ZEB2
KIF20B	KCNQ3	RPS20	AC008056.1	KCNMB2	CAV1	DKK3	CHRNA7	IER3	DKK3	SYK	TENM3
GAS2L3	ARPP21	RPS13	FNDC3B	PTCHD4	ACTA2	PGAM1	ELAVL2	CEBPB	ZFHX4	FLI1	AL109930.1
KIF4A	ASIC2	RACK1	SNTB1	AC092920.1	CRIM1	RGS4	RGS5	RASD1	CST3	INPP5D	AFF3
DTL	DAB1	RPL28	USP53	AL589740.1	CRISPLD2	TSPAN7	STAC	EPAS1	PTPRN	LYN	CASC15
PIF1	KAZN	UBA52	KCNS3	RALYL	PRKG1	HSPA8	THSD7A	FOSL2	RPS29	S100A10	GNAS
PIMREG	PCDH9	RPSA	ARHGAP42	PCAT1	CCL2	KIF1A	EBF1	PLCG2	PRNP	S100A4	MIR4435-2HG
CIP2A	SHISA9	RPS27	PLAT	KCNMB2-AS1	COL5A2	STMN1	DBH	MAFB	SCN3B	SAMSN1	LINC01250
C21orf58	DYNC1I1	RPL21	ADAMTS9-AS2	HDAC9	HLA-A	TMX4	CAMK4	SRP14	NEAT1	CD52	PLXNA4
CENPK	FAM19A1	FAU	CASC15	SUGCT	B2M	INA	SEZ6L	DYNLL1	SARAF	IKZF1	XYLT1
SGO2	ADCY8	RPS15A	PTPRE	OPRM1	MSRB3	CFL1	TFAP2B	DLK1	CYB561	TPT1	NSG2
POLQ	MACROD2	RPL5	FRMD4A	AL357507.1	ADAMTS1	PHOX2B	SORCS1	KCNQ1OT1	PHOX2B	DOCK2	ABCB1
EZH2	CDH10	NACA	LARGE1	GABRG3	SPRY1	DYNLL2	FGF13	MRFAP1	PTMS	SLC1A3	LPP
CCNB1	NEBL	TMSB10	DMD	AC109466.1	PDLIM1	CKB	TOX	H1FX	IGFBP5	SH3BGRL	NFIB
RFC3	CNTN5	TXNRD1	HMCN1	TRHDE	TM4SF1	SNCG	RAB3C	HSPA8	MARCKS	TNFAIP3	PAPPA
DEPDC1	TMTC1	FTH1	SORCS1	LIX1-AS1	TINAGL1	GAPDH	CCBE1	GNAS	DBH	CYTIP	KAZN
CEP55	CSMD1	PTMA	MIR99AHG	MGAM	MT2A	BASP1	PLCL1	UBB	ARHGAP36	DOCK8	SOX6
NEIL3	FRMD4A	EEF2	ANXA1	TMEM232	ID3	CTSB	NAV3	TENT5A	TOMM7	VIM	SCG2
PRR11	FMN1	RPS25	COBL	NFE2L3	VCAN	DBH	CCSER1	DUSP10	NDRG4	CSF3R	THSD4
FANCI	LRRC7	PFDN5	PRKD1	SHISA6	HLA-E	RAMP1	SLC18A1	PCBP1	ATP2B4	IFITM2	THSD7A
C2orf48	PTPRG	RPS3A	ADGRB3	LINC00871	INHBA	SELENOW	GRIA4	HSPA5	RPL37A	CD86	MGAT5
KPNA2	KLHL29	YBX1	CHL1	PRKN	IFITM2	NDRG4	PRKCB	GADD45B	PCLO	CD93	LHFPL6
Z94721.1	NTRK2	EEF1B2	ANXA2	MIR99AHG	GNG11	KIF5A	ITGA8	PDLIM3	CTSB	ZFP36L1	SESN3
NCAPH	AC090568.2	TMSB4X	AC012409.2	PARD3B	EPS8	SPOCK2	PAG1	ID1	EEF1A2	LTB	DLG2
RAD51AP1	KHDRBS3	BAIAP2L1	GNG12-AS1	MEGF11	COL15A1	NNAT	MGAT5	CEBPD	SLC25A6	TGFBI	KIF5C
PTTG1	DPYD	GAPDH	NAV2	ADAMTS12	PRSS23	TMEM35A	MAOA	NR4A3	RAB3B	ACTB	AC025159.1
BRCA2	AC073050.1	ACTG1	OLFML2A	AC103409.1	IL32	PKM	ATRNL1	SESN2	CHGB	MAFB	NEDD4L
HMMR	CNTNAP2	SLC25A6	CYP7B1	CARMIL1	EDIL3	MARCKS	FRMD4A	BHLHE40	CD24	MRC1	CHRM3
CEP152	KIRREL3	ATP5F1E	CHST9	LINC00907	PRRX1	FASN	PRKCA	HSP90AB1	PRUNE2	GYPC	TIMP2
MIS18BP1	ATRNL1	UQCRB	LINC01748	ARHGAP10	SLC2A3	UBB	DCC	ZNF331	CALM1	SH3BGRL3	BMPR1B
MXD3	ANKRD30BL	RPS29	SIPA1L2	LINC01515	ZFP36	PMP22	HECW2	ABHD3	ATP1B1	CEBPB	SEZ6L
PRC1	ATP2B4	EIF1	DISC1	AC008568.1	S100A10	STMN4	RYR2	HIST1H2BG	DSEL	VCAM1	SPOCK1
CKAP2	VSNL1	FTL	FAM129A	MIR4300HG	IL1R1	CDKN2D	HDAC9	KHDRBS3	RPL23	PFN1	HRH1
NOSTRIN	CACNB2	TOMM7	AC099792.1	PKN2-AS1	YBX3	TPI1	DMD	HIST1H1C	VAT1	SLC2A3	DUSP10
NEK2	SLC8A1	OOEP	AL033504.1	LINC00276	EDNRA	PGM2L1	NRP1	H1F0	SPOCK2	ITGA4	AC004470.1
EXO1	GRIA1	PLEKHA7	ETS1	LHFPL3	VCAM1	SOD1	GRIA1	PHLDA1	CD44	ARHGAP18	SFRP1
KIF20A	GPC6	COX4I1	CNKSR3	LINC02055	TGFBR2	B2M	SPOCK1	CYCS	OXR1	GSTP1	VAT1L
NCAPG2	OXR1	RPL12	SASH1	NR3C2	LHFPL6	ACHE	LINC01828	NPAS4	TSHZ2	ANXA1	CCND1
MYBL2	PRICKLE1	TUBB2B	ADAMTS9	AC068051.1	ALDH1A3	S100A6	GCH1	TUBB4B	VSTM2A	BIRC3	SRPX2
SGO1	LRRC4C	SERF2	COL4A1	AC009975.1	TGM2	RNF187	TSHZ2	LURAP1L	SLIT3	ZFP36	NXPH1
CDKN3	LUZP2	HINT1	RAI14	VLDLR-AS1	KLF2	JPT1	CADM2	SARAF	KCNQ1OT1	ZFP36L2	ALK
TYMS	CNTN3	CHCHD2	COL5A1	SLC9A9	HES1	ECEL1	LRRC4C	AKAP12	CAMK2N1	RGCC	PMP22
SYNE2	ADGRL2	UBB	PDGFC	AF121898.1	SASH1	PHOX2A	TMEM132C	RPL36AL	DPYSL3	RHOH	SHISA9
CEP128	UNC5D	MZT2B	RELN	CALN1	NFIA	PTMS	ARHGEF28	PAM	HLA-A	ARHGAP15	NREP-AS1
AURKA	CCDC85A	RPL36AL	PAPPA	AL445250.1	VWA1	NEFH	GRM8	CLIC1	IFI6	AHNAK	CAMK4
MAD2L1	PAM	MAMDC2	LPP	SPON1	F2R	MARCKSL1	SLIT3	PMAIP1	RPS18	IL7R	CNTNAP4
FOXN4	DCC	TUBB	ALDH1A1	UBA6-AS1	EGFR	CHGA	GRIP1	DEPP1	RPS27A	ALDH1A1	NYAP2
BLM	AL591686.2	ACTB	UBASH3B	ITGBL1	CYTOR	PRDX5	DPYD	YWHAB	MDK	SPARC	MAPK4

### Sheet: SCENIC TF activity
Table S5. Groupwide SCENIC TF activity enrichment
Differentially active transcription factors identified using SCENIC.
transcription factor	p_val	avg_log2FC	pct.1	pct.2	p_val_adj	group
HES1	0	0.401747	0.624	0.121	0	mesenchymal
BHLHE40	0	0.341814	0.875	0.509	0	mesenchymal
RXRG	0	0.186237	0.914	0.676	0	mesenchymal
CREB3L1	0	0.128703	0.816	0.334	0	mesenchymal
ETS1	0	0.113174	1	1	0	mesenchymal
SOX2	0	0.0871442	1	1	0	mesenchymal
BACH1	0	0.0817496	0.995	0.99	0	mesenchymal
MAF	0	0.0773291	0.997	0.976	0	mesenchymal
MEF2C	0	0.076975	1	1	0	mesenchymal
PAX3	0	0.0766276	0.509	0.103	0	mesenchymal
SOX10	0	0.075566	1	1	0	mesenchymal
NFATC2	0	0.0724176	0.993	0.985	0	mesenchymal
JUNB	0	0.0713741	1	1	0	mesenchymal
PRDM16	0	0.07064	0.97	0.907	0	mesenchymal
KLF4	0	0.0692491	1	1	0	mesenchymal
EGR2	0	0.0662549	1	1	0	mesenchymal
KLF2	0	0.0638203	1	1	0	mesenchymal
CEBPB	0	0.0603133	1	1	0	mesenchymal
SOX8	0	0.0588681	1	0.999	0	mesenchymal
FOSL1	0	0.058153	1	1	0	mesenchymal
REST	0	0.0559407	0.903	0.72	0	mesenchymal
NFATC1	0	0.0547474	1	1	0	mesenchymal
EGR3	0	0.0537987	1	1	0	mesenchymal
FOXO1	0	0.0530332	1	1	0	mesenchymal
JDP2	0	0.0522689	1	1	0	mesenchymal
MAFK	0	0.0495552	1	1	0	mesenchymal
HOXA7	0	0.0495071	0.859	0.563	0	mesenchymal
ELK3	0	0.0490716	1	1	0	mesenchymal
BCL3	0	0.0489765	0.964	0.857	0	mesenchymal
IRF7	0	0.0487852	1	1	0	mesenchymal
ERG	0	0.0481664	1	1	0	mesenchymal
NFKB2	0	0.0477821	1	0.999	0	mesenchymal
MYC	0	0.0476925	1	1	0	mesenchymal
CREB3L2	0	0.0474656	1	1	0	mesenchymal
TWIST1	0	0.0467412	1	1	0	mesenchymal
IRF1	0	0.0466801	1	1	0	mesenchymal
NKX6.2	0	0.0448022	0.926	0.713	0	mesenchymal
PRDM1	0	0.043605	0.973	0.942	0	mesenchymal
SPIB	0	0.0412726	0.868	0.542	0	mesenchymal
ETV7	0	0.0407424	1	1	0	mesenchymal
FOSL2	0	0.0406108	1	1	0	mesenchymal
FOXD2	0	0.0386762	1	0.999	0	mesenchymal
HIC1	0	0.0385514	1	1	0	mesenchymal
STAT2	0	0.0352585	1	1	0	mesenchymal
FOS	0	0.0342841	1	1	0	mesenchymal
BHLHE22	0	0.0342676	0.539	0.107	0	mesenchymal
NFKB1	0	0.0341918	0.999	0.996	0	mesenchymal
FOXP2	0	0.0329691	1	1	0	mesenchymal
IRF9	0	0.0319159	1	0.998	0	mesenchymal
BATF	0	0.0316822	0.66	0.251	0	mesenchymal
IRF8	0	0.0309598	0.999	0.999	0	mesenchymal
TBX15	0	0.0305294	0.589	0.206	0	mesenchymal
FOSB	0	0.029762	1	1	0	mesenchymal
ELF1	0	0.0294531	0.962	0.885	0	mesenchymal
SREBF1	0	0.0274108	0.999	0.998	0	mesenchymal
IRF4	0	0.0265173	0.922	0.803	0	mesenchymal
KLF3	0	0.0263661	1	1	0	mesenchymal
EGR1	0	0.0260082	1	1	0	mesenchymal
RARG	0	0.0259857	0.999	0.99	0	mesenchymal
ATF3	0	0.0243898	1	1	0	mesenchymal
SPI1	0	0.0243549	1	1	0	mesenchymal
ELK4	0	0.0232777	0.978	0.953	0	mesenchymal
RUNX3	0	0.0219487	0.345	0.062	0	mesenchymal
STAT3	0	0.0197802	1	1	0	mesenchymal
FLI1	0	0.0195309	0.482	0.125	0	mesenchymal
STAT1	0	0.0189031	1	1	0	mesenchymal
IKZF1	0	0.0184284	0.949	0.856	0	mesenchymal
XBP1	0	0.0161459	1	1	0	mesenchymal
ONECUT1	0	0.0141516	0.493	0.163	0	mesenchymal
FOXA1	0	0.0108486	0.841	0.535	0	mesenchymal
REL	1.24e-293	0.0162271	1	1	3.94e-291	mesenchymal
WT1	7.93e-290	0.0492131	0.946	0.863	2.53e-287	mesenchymal
NFE2L2	9.6e-278	0.175807	0.975	0.963	3.06e-275	mesenchymal
KLF6	3.61e-277	0.0916423	0.998	0.991	1.15e-274	mesenchymal
RB1	2.6e-275	0.0266897	1	1	8.3e-273	mesenchymal
GATA6	5.71e-268	0.0411039	0.65	0.349	1.82e-265	mesenchymal
NR2C2	8.14e-268	0.0185975	1	0.998	2.6e-265	mesenchymal
ESRRA	3.4e-264	0.0236038	1	0.996	1.09e-261	mesenchymal
ZBTB7A	3.86e-251	0.0118313	1	1	1.23e-248	mesenchymal
IRF2	1.85e-235	0.0116446	1	1	5.89e-233	mesenchymal
STAT6	5.42e-234	0.0238636	0.606	0.302	1.73e-231	mesenchymal
HOXB6	6.72e-224	0.0292297	0.643	0.345	2.14e-221	mesenchymal
KLF17	1.01e-222	0.066341	0.519	0.239	3.21e-220	mesenchymal
NFIC	3.18e-222	0.0894347	0.531	0.249	1.01e-219	mesenchymal
TEAD2	1.38e-212	0.0242457	0.976	0.937	4.41e-210	mesenchymal
MAFF	6.06e-211	0.0317734	1	1	1.93e-208	mesenchymal
GLIS2	1.2e-209	0.0194557	0.818	0.6	3.82e-207	mesenchymal
HLF	1.31e-208	0.0150005	0.999	0.997	4.18e-206	mesenchymal
ZNF836	6.28e-204	0.0462201	0.868	0.659	2e-201	mesenchymal
GATA1	8.7e-193	0.010593	0.995	0.993	2.78e-190	mesenchymal
CUX1	1.6e-192	0.0142878	1	1	5.09e-190	mesenchymal
NFIL3	4.4e-189	0.0170465	1	1	1.4e-186	mesenchymal
IRF3	8.91e-183	0.0436987	0.749	0.56	2.84e-180	mesenchymal
KLF9	6.52e-181	0.111707	0.977	0.888	2.08e-178	mesenchymal
JUN	1.57e-175	0.0487442	1	1	5.01e-173	mesenchymal
SPIC	3.62e-171	0.0324172	0.493	0.238	1.16e-168	mesenchymal
SOX17	2.09e-164	0.01282	0.165	0.039	6.68e-162	mesenchymal
ZNF831	3.46e-163	0.0123271	0.129	0.025	1.1e-160	mesenchymal
SAP30	2.16e-162	0.0208404	1	1	6.88e-160	mesenchymal
RUNX2	1.11e-160	0.0173764	0.338	0.13	3.55e-158	mesenchymal
THRB	1.11e-147	0.0206385	0.452	0.213	3.53e-145	mesenchymal
TCF7	1.46e-146	0.0391292	0.343	0.148	4.67e-144	mesenchymal
KLF11	2.2e-144	0.0323164	0.706	0.465	7.02e-142	mesenchymal
ZNF155	3.04e-121	0.0227633	0.576	0.376	9.68e-119	mesenchymal
FOXL1	9.63e-111	0.0125952	0.643	0.418	3.07e-108	mesenchymal
RELB	1.06e-110	0.0103648	1	1	3.39e-108	mesenchymal
ETV4	5.23e-101	0.0324507	0.982	0.979	1.67e-98	mesenchymal
FOXF1	8.52e-96	0.0188638	0.94	0.911	2.72e-93	mesenchymal
DDIT3	1.8e-65	0.0107773	1	1	5.74e-63	mesenchymal
TCF12	7.23e-65	0.0280441	0.374	0.222	2.31e-62	mesenchymal
ZNF579	1.91e-61	0.0143436	0.53	0.376	6.1e-59	mesenchymal
CDX1	3.12e-56	0.0251895	0.489	0.338	9.96e-54	mesenchymal
ATF5	1.05e-47	0.0145849	0.982	0.992	3.34e-45	mesenchymal
NFYA	4.54e-41	0.0271083	0.688	0.608	1.45e-38	mesenchymal
SOX6	4.44e-40	0.0217164	0.826	0.771	1.42e-37	mesenchymal
ETV2	1.16e-35	0.0223634	0.947	0.879	3.71e-33	mesenchymal
XRCC4	2.12e-31	0.0160716	0.106	0.048	6.76e-29	mesenchymal
PRDM4	3.3e-26	0.0110357	0.284	0.192	1.05e-23	mesenchymal
TFE3	2.51e-17	0.0101548	0.434	0.352	7.99e-15	mesenchymal
FOXM1	0	0.394676	0.997	0.918	0	sympathoblast
HMGA1	0	0.136631	0.999	0.99	0	sympathoblast
TPI1	0	0.135729	1	1	0	sympathoblast
MYBL2	0	0.12226	1	1	0	sympathoblast
NONO	0	0.0913941	0.999	0.989	0	sympathoblast
LBX2	0	0.0907241	0.388	0.094	0	sympathoblast
E2F7	0	0.089939	1	1	0	sympathoblast
E2F2	0	0.088785	1	1	0	sympathoblast
E2F8	0	0.0805772	1	1	0	sympathoblast
E2F1	0	0.0719773	1	1	0	sympathoblast
MYBL1	0	0.0691644	1	1	0	sympathoblast
E2F3	0	0.0679559	1	1	0	sympathoblast
HOXD11	0	0.0623007	0.979	0.844	0	sympathoblast
EZH2	0	0.0612232	1	1	0	sympathoblast
BRCA1	0	0.059413	1	1	0	sympathoblast
SAP30	0	0.0457157	1	1	0	sympathoblast
TBP	0	0.0427663	0.946	0.7	0	sympathoblast
CUX2	0	0.0402487	0.983	0.85	0	sympathoblast
TFDP1	0	0.0396642	1	1	0	sympathoblast
MYCN	0	0.0329486	1	1	0	sympathoblast
RAD21	0	0.0317978	1	1	0	sympathoblast
NELFE	0	0.0262185	1	1	0	sympathoblast
SMARCA4	0	0.0257736	1	1	0	sympathoblast
HDAC2	0	0.0237995	1	1	0	sympathoblast
POLE3	0	0.0226619	1	1	0	sympathoblast
SOX11	0	0.0224405	1	1	0	sympathoblast
TRIM28	0	0.0223956	1	1	0	sympathoblast
YBX1	0	0.0217797	1	1	0	sympathoblast
SIN3A	0	0.0204656	1	1	0	sympathoblast
NFYB	0	0.0185126	1	1	0	sympathoblast
TEAD2	2.05e-267	0.0199904	0.991	0.935	6.55e-265	sympathoblast
CTCF	4.77e-267	0.0180462	1	1	1.52e-264	sympathoblast
HOXD10	1.03e-226	0.0289796	0.642	0.419	3.29e-224	sympathoblast
ZNF358	6.27e-203	0.049833	1	1	2e-200	sympathoblast
ZBTB14	3.71e-180	0.0215263	0.803	0.554	1.18e-177	sympathoblast
FOXC1	9.11e-180	0.0184155	0.594	0.342	2.9e-177	sympathoblast
DLX5	1.04e-166	0.0130662	0.788	0.559	3.33e-164	sympathoblast
ISL1	2.85e-143	0.0833761	0.982	0.909	9.08e-141	sympathoblast
MLX	5.09e-127	0.0220977	0.998	0.993	1.62e-124	sympathoblast
HOXD13	1.93e-122	0.0141578	0.704	0.547	6.16e-120	sympathoblast
MAZ	8.35e-120	0.0121291	1	1	2.66e-117	sympathoblast
TFAP2B	1.75e-107	0.0127168	1	1	5.59e-105	sympathoblast
GSC	1.95e-104	0.0124485	0.451	0.292	6.23e-102	sympathoblast
ZNF284	1.05e-91	0.013106	0.825	0.638	3.36e-89	sympathoblast
PRDM4	2.38e-77	0.0119844	0.323	0.187	7.6e-75	sympathoblast
PKNOX1	1.06e-52	0.0147519	0.36	0.238	3.39e-50	sympathoblast
ZNF333	6.33e-51	0.0124004	0.67	0.516	2.02e-48	sympathoblast
EP300	2.14e-47	0.0226811	0.739	0.625	6.83e-45	sympathoblast
TEAD1	2.11e-46	0.0308489	0.867	0.767	6.73e-44	sympathoblast
SOX6	9.99e-46	0.0179859	0.87	0.767	3.19e-43	sympathoblast
LHX8	9.08e-40	0.0185178	0.567	0.473	2.9e-37	sympathoblast
CSNK2B	7.24e-33	0.0366459	1	1	2.31e-30	sympathoblast
SMARCB1	2.68e-28	0.0401148	0.997	0.984	8.55e-26	sympathoblast
HOXC4	1.79e-21	0.0149955	1	1	5.71e-19	sympathoblast
KLF7	2.04e-10	0.0147224	0.997	0.991	6.52e-08	sympathoblast
TBX20	0	0.0925515	0.762	0.495	0	adrenergic
HOXB2	0	0.079175	0.971	0.934	0	adrenergic
HOXC5	0	0.0560029	0.666	0.345	0	adrenergic
PHOX2A	0	0.053012	1	1	0	adrenergic
PGAM2	0	0.0405286	1	1	0	adrenergic
DBP	0	0.0334735	1	1	0	adrenergic
CREM	0	0.0298876	1	1	0	adrenergic
SIX6	0	0.0296527	1	0.999	0	adrenergic
FOXO3	0	0.0288151	1	1	0	adrenergic
HMX1	0	0.0250335	1	1	0	adrenergic
THRA	0	0.0244596	1	1	0	adrenergic
MXD4	0	0.0240295	1	1	0	adrenergic
ZNF449	0	0.0212069	0.878	0.737	0	adrenergic
NPDC1	0	0.0207091	1	1	0	adrenergic
ZNF226	0	0.0180341	0.99	0.972	0	adrenergic
HAND2	0	0.0161169	1	1	0	adrenergic
SETDB1	0	0.0154582	0.977	0.952	0	adrenergic
NFE2L1	0	0.0153672	1	1	0	adrenergic
MAFG	0	0.0144922	1	1	0	adrenergic
ZBTB7B	0	0.0126367	0.98	0.959	0	adrenergic
LMO2	0	0.0116019	1	1	0	adrenergic
MAX	0	0.0104401	1	1	0	adrenergic
RFX8	2.77e-296	0.0247061	0.564	0.326	8.83e-294	adrenergic
POU2F2	1.43e-277	0.017142	1	1	4.56e-275	adrenergic
ESRRG	4.78e-272	0.0109476	0.995	0.992	1.52e-269	adrenergic
TLX2	1.08e-271	0.0133015	0.998	0.998	3.46e-269	adrenergic
EMX2	1.53e-270	0.0179359	0.906	0.798	4.88e-268	adrenergic
EGR4	1.57e-269	0.0122827	0.994	0.978	5e-267	adrenergic
ZEB1	9.96e-268	0.013008	1	1	3.18e-265	adrenergic
PHOX2B	3.14e-235	0.0174176	1	1	1e-232	adrenergic
TCF4	1.22e-228	0.0748906	0.99	0.965	3.89e-226	adrenergic
SHOX2	2.42e-197	0.0146611	1	1	7.71e-195	adrenergic
TCF7L2	2.95e-186	0.0256803	0.666	0.497	9.4e-184	adrenergic
MEIS1	4.3e-183	0.0117503	1	1	1.37e-180	adrenergic
HOXC8	1.83e-177	0.0166152	1	1	5.82e-175	adrenergic
KDM5B	7.14e-168	0.0133426	1	1	2.28e-165	adrenergic
ARID3A	1.26e-164	0.0115616	0.972	0.943	4e-162	adrenergic
KLF9	3.86e-154	0.0553267	0.904	0.782	1.23e-151	adrenergic
ELK1	3.37e-142	0.0192319	0.778	0.693	1.07e-139	adrenergic
PURA	2.87e-140	0.0618114	0.793	0.718	9.16e-138	adrenergic
HOXC9	3.11e-135	0.012225	1	1	9.93e-133	adrenergic
VEZF1	9.01e-80	0.0221889	0.989	0.978	2.87e-77	adrenergic
SMARCB1	2.34e-72	0.0556224	0.984	0.991	7.47e-70	adrenergic
DLX4	1.22e-69	0.0102812	0.565	0.429	3.9e-67	adrenergic
KLF7	2.11e-63	0.0195615	0.992	0.986	6.72e-61	adrenergic
ZNF513	5.68e-15	0.0112588	0.223	0.183	1.81e-12	adrenergic
ISL1	1.39e-12	0.0157594	0.919	0.869	4.44e-10	adrenergic
CSNK2B	4.59e-05	0.017439	1	1	0.0146531	adrenergic
